# Satellite glial contact enhances differentiation and maturation of human iPSC-derived sensory neurons

**DOI:** 10.1101/2024.07.24.604966

**Authors:** Chelsey J. LeBlang, Maria F. Pazyra-Murphy, Elizabeth S. Silagi, Srestha Dasgupta, Marianna Tsolias, Toussaint Miller, Veselina Petrova, Shannon Zhen, Vukasin Jovanovic, David Castellano, Kathryn Gerrish, Pinar Ormanoglu, Carlos Tristan, Ilyas Singeç, Clifford J. Woolf, Ozge Tasdemir-Yilmaz, Rosalind A. Segal

## Abstract

Sensory neurons generated from induced pluripotent stem cells (iSNs) are used to model human peripheral neuropathies, however current differentiation protocols produce sensory neurons with an embryonic phenotype. Peripheral glial cells contact sensory neurons early in development and contribute to formation of the canonical pseudounipolar morphology, but these signals are not encompassed in current iSN differentiation protocols. Here, we show that terminal differentiation of iSNs in co-culture with rodent Dorsal Root Ganglion satellite glia (rSG) advances their differentiation and maturation. Co-cultured iSNs develop a pseudounipolar morphology through contact with rSGs. This transition depends on semaphorin-plexin guidance cues and on glial gap junction signaling. In addition to morphological changes, iSNs terminally differentiated in co-culture exhibit enhanced spontaneous action potential firing, more mature gene expression, and increased susceptibility to paclitaxel induced axonal degeneration. Thus, iSNs differentiated in coculture with rSGs provide a better model for investigating human peripheral neuropathies.
