## Supplementary material for "Satellite glial contact enhances differentiation and maturation of human iPSC-derived sensory neurons": Table S7

### Sheet: Cocul Glia vs NMM Glia DR
Cocultured rDRG Glia vs NMM rDRG glia : DEG Downregulated
	gene	baseMean	log2FoldChange	lfcSE	stat	pvalue	padj	genelabels
1	Nucb2	4273.47	-1.00616	0.215065	-4.67641	2.91941116789423e-06	0.00719014	Nucb2
2	Myh11	4121.83	-1.21282	0.261531	-4.64607	3.38323694826855e-06	0.00719014	Myh11
3	Acta1	607.427	-1.86593	0.398393	-4.73951	2.14236612336565e-06	0.00719014	Acta1
4	Slco3a1	490.264	-0.725015	0.162006	-4.47446	7.660561790099e-06	0.00821398	Slco3a1
5	Nucb1	5759.08	-0.500558	0.110455	-4.53164	5.85265375817065e-06	0.00821398	Nucb1
6	Wfdc1	704.317	-1.7997	0.409057	-4.45496	8.39078580802709e-06	0.00821398	Wfdc1
7	Tmem189	1033.93	-0.434163	0.0955622	-4.54373	5.52674912208914e-06	0.00821398	Tmem189
8	Ltbp2	10207.3	-1.3299	0.305935	-4.35306	1.3424865327726e-05	0.0122659	Ltbp2
9	P4ha3	3666.16	-1.09983	0.253721	-4.33287	1.47175335818087e-05	0.0126065	P4ha3
10	Col4a5	7001.14	-0.814355	0.19013	-4.28247	1.84833935876822e-05	0.0149009	Col4a5
11	Ptprq	382.116	-1.52609	0.358574	-4.24907	2.1466231572907e-05	0.0163442	Ptprq
12	Tceal3	75.1938	-1.21728	0.289786	-4.19396	2.74123377020908e-05	0.0178898	Tceal3
13	Flvcr2	602.519	-1.28973	0.306754	-4.21445	2.50392469861656e-05	0.0178898	Flvcr2
14	Pid1	961.727	-0.881132	0.210767	-4.18059	2.90748268977084e-05	0.0181123
15	Kprp	55.9633	-1.80543	0.44077	-4.16693	3.08734278585845e-05	0.0183965
16	Cltb	1265.12	-0.667502	0.161235	-4.14072	3.4622479151747e-05	0.0197709
17	Mgll	221.081	-1.40899	0.342104	-4.09521	4.21791486194689e-05	0.020712
18	Pam	13307.8	-0.936568	0.228129	-4.10689	4.01028616317335e-05	0.020712
19	Myo1d	2663.8	-0.984093	0.238901	-4.11735	3.83253991231152e-05	0.020712
20	RGD1565536	2480.36	-1.00758	0.246347	-4.09446	4.231572338648e-05	0.020712
21	Spta1	225.928	-1.74594	0.435562	-4.05745	4.96108155962524e-05	0.0226639
22	Plekha3	901.973	-0.58531	0.144665	-4.04559	5.21918613933155e-05	0.0230739
23	Ctps1	4019.01	-0.305965	0.0761929	-4.01565	5.92831196963219e-05	0.0250299
24	Tnnc1	472.72	-1.76283	0.448275	-3.99351	6.51033707276567e-05	0.0250299
25	Map6	1196.11	-0.635069	0.159235	-3.98965	6.61718835761839e-05	0.0250299
26	Degs1	2690.44	-0.522435	0.131116	-3.98467	6.75743341186745e-05	0.0250299
27	Myh1	312.792	-1.61855	0.423542	-4.01128	6.0390942750854e-05	0.0250299
28	Rufy4	16.0279	-1.79909	0.435189	-3.99736	6.40524213540741e-05	0.0250299
29	Lce1m	202.292	-1.61472	0.431514	-3.93166	8.4360778113545e-05	0.029119
30	Ugt1a2	44.4819	-1.37544	0.350059	-3.92988	8.49879900585471e-05	0.029119
31	Ccdc6	2177.21	-0.326887	0.0838045	-3.90075	9.58955844385707e-05	0.0320549
32	Ctgf	55499.6	-0.811528	0.209985	-3.86568	0.000110781	0.0353083
33	Yipf3	1577.07	-0.488796	0.127092	-3.8461	0.000120015	0.037382
34	Erlec1	2066.63	-0.496678	0.130018	-3.81984	0.000133539	0.039786
35	Wisp1	2914.25	-1.06285	0.279205	-3.80698	0.000140672	0.0410193
36	Aig1	547.266	-0.45071	0.119175	-3.78145	0.000155919	0.0434552
37	Smim14	3423.99	-0.506416	0.134546	-3.76413	0.00016713	0.0434552
38	LOC310926	365.761	-1.58383	0.418791	-3.76788	0.000164639	0.0434552
39	Tmem9b	682.109	-0.466499	0.123856	-3.76729	0.000165029	0.0434552
40	Zyx	4696.23	-0.366394	0.0973713	-3.76294	0.000167927	0.0434552
41	Tm6sf1	277.634	-1.16902	0.313924	-3.75307	0.000174679	0.0442225
42	Ntf4	13.7552	-1.60603	0.414189	-3.74795	0.000178289	0.0442225
43	Acsl5	3386.86	-0.882985	0.236904	-3.72801	0.000192996	0.0456037
44	Cnn1	5690.41	-1.04616	0.283293	-3.705	0.00021139	0.0469339
45	Akip1	467.365	-0.72363	0.195387	-3.70388	0.000212324	0.0469339
46	Abcd4	353.887	-0.638385	0.173648	-3.67552	0.000237364	0.0474663
47	Aplp1	1834.03	-0.693062	0.18795	-3.68755	0.000226422	0.0474663
48	Tmco1	696.776	-0.446871	0.121535	-3.67672	0.000236253	0.0474663
49	Rab27a	344.214	-0.948716	0.258514	-3.67379	0.000238977	0.0474663
50	Sytl5	254.488	-1.09694	0.297129	-3.69057	0.000223754	0.0474663
51	Sync	875.721	-0.836928	0.228108	-3.66914	0.000243364	0.0476472
52	Sparc	143110	-0.574677	0.157256	-3.65416	0.000258029	0.0498069

### Sheet: Cocul Glia vs NMM Glia UR
Cocultured rDRG Glia vs NMM rDRG glia : DEG Upregulated
	gene	baseMean	log2FoldChange	lfcSE	stat	pvalue	padj	genelabels
1	LOC100911132	98.6798	4.89736	0.494234	7.50902	5.9573725799589e-14	8.16457912083368e-10	LOC100911132
2	Cdc14a	124.004	1.01333	0.192827	5.24918	1.52778059436569e-07	0.000697941	Cdc14a
3	Slitrk2	312.798	1.59444	0.300728	5.29025	1.2215127686445e-07	0.000697941	Slitrk2
4	Kcnk5	83.5077	2.05067	0.433336	4.62911	3.67245389297607e-06	0.00719014	Kcnk5
5	LOC498368	21.2095	1.51637	0.33659	4.45581	8.35757101585477e-06	0.00821398	LOC498368
6	Plekha4	319.674	1.33844	0.296209	4.49931	6.81731204705625e-06	0.00821398	Plekha4
7	Grik2	405.298	0.879562	0.195256	4.50403	6.66772851836774e-06	0.00821398	Grik2
8	Gbp2	324.71	1.22556	0.290991	4.19925	2.67802597519011e-05	0.0178898
9	Cpxm1	102.35	1.12855	0.277526	4.0636	4.83222800785248e-05	0.0226639
10	Itgb4	44.5908	1.9387	0.479191	3.96316	7.39653101424311e-05	0.0266762
11	Zscan18	61.0222	0.988594	0.255314	3.87235	0.000107789	0.0351726
12	Tle4	582.735	0.595685	0.155591	3.82851	0.000128921	0.0392635
13	LOC100909799	73.2904	0.753707	0.343372	3.76276	0.00016805	0.0434552
14	Btbd3	748.345	0.535695	0.143041	3.74458	0.000180698	0.0442225
15	Adam23	830.534	0.861555	0.230447	3.73865	0.000185013	0.0444843
16	Srcin1	150.271	1.35966	0.364475	3.71741	0.000201272	0.0467531
17	Trpm3	75.7781	1.57231	0.416963	3.70552	0.00021096	0.0469339
18	Dnmbp	396.078	0.533779	0.145064	3.67938	0.000233798	0.0474663
19	Stox2	577.352	1.21965	0.330708	3.6803	0.000232964	0.0474663
