## Supplementary material for "Satellite glial contact enhances differentiation and maturation of human iPSC-derived sensory neurons": Table S8

### Sheet: Cocult Glia vs NMM Glia Down  
Coculture rDRG Glia vs NMM rDRG Glia: GO Downregulated (No significant upregulated terms)
	ONTOLOGY	ID	Description	GeneRatio	BgRatio	pvalue	p.adjust	qvalue	geneID	Count
GO:0015629	CC	GO:0015629	actin cytoskeleton	1945-08-01	480/16063	4.89E-05	0.00737817	0.00534911	Myh11/Acta1/Myo1d/Spta1/Tnnc1/Myh1/Zyx/Cnn1	8
GO:0030133	CC	GO:0030133	transport vesicle	1945-07-01	403/16063	0.000118326	0.00893359	0.00647677	Cltb/Pam/Map6/Yipf3/Ntf4/Rab27a/Sytl5	7
GO:0016459	CC	GO:0016459	myosin complex	1945-03-01	51/16063	0.000389468	0.0186435	0.0135164	Myh11/Myo1d/Myh1	3
GO:0030016	CC	GO:0030016	myofibril	1945-05-01	238/16063	0.00051593	0.0186435	0.0135164	Myh11/Acta1/Tnnc1/Myh1/Sync	5
GO:0043292	CC	GO:0043292	contractile fiber	1945-05-01	248/16063	0.000621881	0.0186435	0.0135164	Myh11/Acta1/Tnnc1/Myh1/Sync	5
GO:0005865	CC	GO:0005865	striated muscle thin filament	1945-02-01	17/16063	0.00101614	0.0186435	0.0135164	Acta1/Tnnc1	2
GO:0001725	CC	GO:0001725	stress fiber	1945-03-01	76/16063	0.00125208	0.0186435	0.0135164	Myh11/Acta1/Zyx	3
GO:0097517	CC	GO:0097517	contractile actin filament bundle	1945-03-01	76/16063	0.00125208	0.0186435	0.0135164	Myh11/Acta1/Zyx	3
GO:0016460	CC	GO:0016460	myosin II complex	1945-02-01	19/16063	0.00127311	0.0186435	0.0135164	Myh11/Myh1	2
GO:0032982	CC	GO:0032982	myosin filament	1945-02-01	20/16063	0.00141204	0.0186435	0.0135164	Myh11/Myh1	2
GO:0036379	CC	GO:0036379	myofilament	1945-02-01	20/16063	0.00141204	0.0186435	0.0135164	Acta1/Tnnc1	2
GO:0032432	CC	GO:0032432	actin filament bundle	1945-03-01	83/16063	0.00161426	0.0186435	0.0135164	Myh11/Acta1/Zyx	3
GO:0098791	CC	GO:0098791	Golgi apparatus subcompartment	1945-05-01	308/16063	0.00163558	0.0186435	0.0135164	Nucb2/Nucb1/Cltb/Pam/Plekha3	5
GO:0042641	CC	GO:0042641	actomyosin	1945-03-01	85/16063	0.00172854	0.0186435	0.0135164	Myh11/Acta1/Zyx	3
GO:0005798	CC	GO:0005798	Golgi-associated vesicle	1945-03-01	93/16063	0.00223585	0.0225076	0.0163178	Nucb1/Cltb/Map6	3
GO:0030017	CC	GO:0030017	sarcomere	1945-04-01	211/16063	0.00282905	0.0259964	0.0188472	Acta1/Tnnc1/Myh1/Sync	4
GO:0005802	CC	GO:0005802	trans-Golgi network	1945-04-01	213/16063	0.00292675	0.0259964	0.0188472	Nucb1/Cltb/Pam/Plekha3	4
GO:0030136	CC	GO:0030136	clathrin-coated vesicle	1945-03-01	128/16063	0.00549472	0.0460946	0.0334182	Cltb/Plekha3/Rab27a	3
GO:0051015	MF	GO:0051015	actin filament binding	1937-06-01	206/14584	1.19E-05	0.00150122	0.00115382	Myh11/Myo1d/Spta1/Tnnc1/Myh1/Cnn1	6
GO:0003779	MF	GO:0003779	actin binding	1937-06-01	407/14584	0.000508282	0.0320218	0.0246116	Myh11/Myo1d/Spta1/Tnnc1/Myh1/Cnn1	6
GO:0031418	MF	GO:0031418	L-ascorbic acid binding	1937-02-01	19/14584	0.00104224	0.0353882	0.027199	P4ha3/Pam	2
GO:0005516	MF	GO:0005516	calmodulin binding	1937-04-01	182/14584	0.00112344	0.0353882	0.027199	Myh11/Myo1d/Map6/Cnn1	4
